# NeoPrecis: Enhancing Immunotherapy Response Prediction through Integration of Qualified Immunogenicity and Clonality-Aware Neoantigen Landscapes

**DOI:** 10.1101/2025.07.23.666355

**Authors:** Ko-Han Lee, Timothy J. Sears, Maurizio Zanetti, Hannah Carter

## Abstract

Despite the transformative impact of cancer immunotherapy, the need for improved patient stratification remains critical due to suboptimal response rates. While neoantigens are central to anti-tumor immunity, current metrics like tumor mutation burden are limited by their neglect of immunogenicity and tumor heterogeneity. We present NeoPrecis, a computational framework designed to refine neoantigen characterization across MHC-I and MHC-II pathways and integrate tumor clonality to improve immunotherapy response prediction. NeoPrecis features an interpretable T-cell recognition model that reveals the critical influence of MHC molecules on TCR recognition beyond mere antigen presentation. Benefit HLA alleles identified through model-driven contribution analysis exhibit significant predictive power for patient outcomes in immune checkpoint inhibitor treatment (melanoma: p-value = 0.04; NSCLC: p-value = 0.01). Applying NeoPrecis to immunotherapy-treated tumors, we show the clonality-aware neoantigen landscape improves response prediction in melanoma and heterogeneous NSCLC, achieving 11% and 20% improvement of AUROC compared to TMB respectively. Heterogeneous NSCLCs, more common among never smokers, retain more subclonal neoantigens due to lower immunoediting pressure, where NeoPrecis better captures the varying prevalence of neoantigens. We propose NeoPrecis as a more comprehensive evaluative framework for neoantigen assessment by incorporating both immunogenicity and tumor clonality, offering insights into the link between collective quality of neoantigen landscapes and immunotherapy response.
