## Supplementary Table 5 for "NeoPrecis: Enhancing Immunotherapy Response Prediction through Integration of Qualified Immunogenicity and Clonality-Aware Neoantigen Landscapes"

MHC	gene	allele	benefitScore
I	A	A*30:01	5.777336562315709
I	A	A*31:01	5.67619920923336
I	A	A*74:01	5.234110387180188
I	A	A*33:03	5.219595643913653
I	A	A*03:01	5.142727421079782
I	A	A*03:05	5.142727421079782
I	A	A*03:02	5.140526240480707
I	A	A*33:01	5.124444717071971
I	A	A*68:01	5.090493120593623
I	A	A*68:12	5.090493120593623
I	A	A*11:01	5.047276227615328
I	A	A*11:02	5.047276227615328
I	A	A*34:02	4.8306452462860126
I	A	A*32:01	4.795583808121047
I	A	A*66:03	4.727004825935264
I	A	A*66:01	4.696594265084787
I	A	A*24:07	4.691444062546706
I	A	A*24:02	4.664310373506755
I	A	A*24:05	4.664310373506755
I	A	A*24:261	4.664310373506755
I	A	A*11:162	4.630335386189814
I	A	A*32:04	4.591529716570862
I	A	A*34:01	4.509839303968196
I	A	A*23:01	4.493532741067098
I	A	A*23:17	4.493532741067098
I	A	A*02:03	4.437345722414718
I	A	A*24:03	4.432625009926368
I	A	A*02:08	4.416556223354443
I	A	A*26:03	4.332416160244896
I	A	A*02:245	4.329886226330374
I	A	A*02:06	4.325961004062332
I	A	A*68:02	4.324637641649952
I	A	A*02:01	4.319830362640144
I	A	A*02:09	4.319830362640144
I	A	A*02:24	4.319830362640144
I	A	A*02:256	4.319830362640144
I	A	A*02:266	4.319830362640144
I	A	A*02:30	4.319830362640144
I	A	A*02:327	4.319830362640144
I	A	A*02:346	4.319830362640144
I	A	A*26:01	4.3183932028319925
I	A	A*02:338	4.286094227203162
I	A	A*25:01	4.27302126748723
I	A	A*02:04	4.261344685239887
I	A	A*02:05	4.2494296351045335
I	A	A*02:07	4.221022374220476
I	A	A*02:11	4.207351721429606
I	A	A*02:10	4.192222078750403
I	A	A*69:01	4.152316543921854
I	A	A*02:02	4.09245528223704
I	A	A*36:01	4.034888969727726
I	A	A*01:03	4.020367823057956
I	A	A*01:01	3.9493060932283695
I	A	A*01:09	3.9493060932283695
I	A	A*01:100	3.9493060932283695
I	A	A*01:132	3.9493060932283695
I	A	A*01:144	3.9493060932283695
I	A	A*30:02	3.7995959578858214
I	A	A*30:04	3.7987047294219782
I	A	A*80:01	3.615903280524265
I	A	A*01:02	3.3153515285691726
I	A	A*29:01	3.09092872138552
I	A	A*29:02	3.09092872138552
I	B	B*44:02	5.983617387770696
I	B	B*44:27	5.983617387770696
I	B	B*44:05	5.933573827233183
I	B	B*44:04	5.891581094280143
I	B	B*44:29	5.785138786253895
I	B	B*41:02	5.6952202353712105
I	B	B*44:03	5.68114194756241
I	B	B*41:01	5.554138881235534
I	B	B*45:01	5.539206232645267
I	B	B*44:08	5.510710516757767
I	B	B*27:02	5.466451744293904
I	B	B*50:02	5.4543086128937714
I	B	B*27:03	5.435005753551941
I	B	B*40:01	5.391223807590582
I	B	B*27:01	5.351999468353207
I	B	B*08:01	5.312888088453729
I	B	B*44:46	5.293082962546342
I	B	B*27:09	5.289672999548035
I	B	B*37:01	5.251336934992162
I	B	B*37:04	5.209548171186845
I	B	B*27:05	5.182273847320503
I	B	B*40:02	5.173051878913815
I	B	B*40:06	5.09023598635339
I	B	B*27:04	5.0282592415960226
I	B	B*40:19	5.020230601471042
I	B	B*07:04	5.003650674537052
I	B	B*57:01	4.984264268603013
I	B	B*40:03	4.976165978617857
I	B	B*50:01	4.966711143830617
I	B	B*58:01	4.917062612357421
I	B	B*57:06	4.89997410938831
I	B	B*14:01	4.899235399373057
I	B	B*14:02	4.899235399373057
I	B	B*57:03	4.870263802106972
I	B	B*49:01	4.866880415762353
I	B	B*27:10	4.787176378596521
I	B	B*47:01	4.786870597964157
I	B	B*07:02	4.714885799970365
I	B	B*48:01	4.599249479347012
I	B	B*73:01	4.563595576837905
I	B	B*13:01	4.5556321497461925
I	B	B*53:01	4.555575258056724
I	B	B*38:02	4.5148566606061316
I	B	B*18:01	4.501410148516805
I	B	B*15:10	4.493176349030612
I	B	B*39:09	4.457725314977623
I	B	B*18:03	4.439757814218698
I	B	B*07:05	4.406008516269517
I	B	B*07:06	4.406008516269517
I	B	B*15:09	4.392222221199645
I	B	B*58:02	4.379446025088517
I	B	B*55:01	4.313239118497508
I	B	B*13:02	4.287160777318018
I	B	B*54:01	4.228673043643779
I	B	B*39:01	4.199391251436085
I	B	B*42:01	4.132115318147684
I	B	B*15:17	4.132034875648788
I	B	B*39:10	4.131588389897052
I	B	B*07:09	4.122720918827101
I	B	B*13:67	4.108427393459079
I	B	B*38:01	4.107131347405085
I	B	B*15:03	4.084515822463412
I	B	B*39:06	4.078505589992636
I	B	B*44:06	4.056101876847308
I	B	B*56:04	4.0249434927322705
I	B	B*81:01	3.999263066774488
I	B	B*15:04	3.9669932779499337
I	B	B*46:01	3.9666090813667263
I	B	B*78:01	3.940999089866379
I	B	B*15:07	3.9388668582810458
I	B	B*51:07	3.929258421066038
I	B	B*56:03	3.9283457546014984
I	B	B*35:08	3.9280649851327545
I	B	B*07:14	3.916742062261331
I	B	B*15:18	3.906591406509916
I	B	B*39:05	3.8797277889275863
I	B	B*35:01	3.8707019724498366
I	B	B*35:42	3.8707019724498366
I	B	B*15:11	3.816092273886098
I	B	B*51:22	3.8119655936580545
I	B	B*56:01	3.8118216169592136
I	B	B*51:02	3.781822020491389
I	B	B*15:25	3.742780901197307
I	B	B*15:27	3.741721108346062
I	B	B*51:09	3.6928078708671106
I	B	B*35:03	3.6458583547111534
I	B	B*15:21	3.5544198063311545
I	B	B*15:02	3.5154124852900615
I	B	B*51:01	3.489714659444827
I	B	B*51:193	3.489714659444827
I	B	B*51:08	3.424790070796297
I	B	B*35:02	3.3784273251745325
I	B	B*35:12	3.3784273251745325
I	B	B*15:01	3.3227236037244614
I	B	B*52:01	3.291599271659156
I	C	C*06:02	4.997033617010337
I	C	C*04:03	4.669323211607897
I	C	C*14:02	4.543346638920707
I	C	C*14:03	4.543346638920707
I	C	C*06:06	4.511684636227439
I	C	C*01:02	4.492298743728246
I	C	C*08:02	4.472553286521006
I	C	C*05:01	4.456157779930947
I	C	C*05:05	4.456157779930947
I	C	C*07:04	4.431020397583493
I	C	C*07:19	4.428388260742722
I	C	C*15:02	4.385868331749172
I	C	C*15:13	4.385868331749172
I	C	C*07:01	4.347902462317497
I	C	C*07:06	4.347902462317497
I	C	C*07:16	4.347902462317497
I	C	C*07:18	4.347902462317497
I	C	C*15:11	4.330925086721765
I	C	C*17:01	4.318677622640999
I	C	C*17:03	4.318677622640999
I	C	C*07:02	4.292242355193228
I	C	C*04:01	4.247543341342147
I	C	C*18:01	4.235447730854383
I	C	C*15:04	4.201663040726363
I	C	C*16:02	4.1653399537518805
I	C	C*16:01	4.130250507880708
I	C	C*15:06	4.10783734473648
I	C	C*03:02	4.048964461079383
I	C	C*15:05	4.038895318386554
I	C	C*02:02	4.019916468549229
I	C	C*02:10	4.019916468549229
I	C	C*12:03	4.000191110510367
I	C	C*12:02	3.972089849378849
I	C	C*03:03	3.946411260288494
I	C	C*03:04	3.946411260288494
I	C	C*16:04	3.941744571953091
I	C	C*08:01	3.735884604719924
I	C	C*08:03	3.735884604719924
I	C	C*03:08	3.5809550902017446
II	DP	DPA1*02:01_DPB1*16:01	6.445086154801812
II	DP	DPA1*02:01_DPB1*19:01	6.406504807082275
II	DP	DPA1*02:02_DPB1*19:01	6.288202062739476
II	DP	DPA1*01:03_DPB1*19:01	6.265271081954913
II	DP	DPA1*02:01_DPB1*13:01	6.222322001078697
II	DP	DPA1*02:02_DPB1*13:01	6.1383223118950205
II	DP	DPA1*01:03_DPB1*16:01	6.1040197762721355
II	DP	DPA1*02:01_DPB1*21:01	6.055246296023276
II	DP	DPA1*01:03_DPB1*13:01	6.040292076942972
II	DP	DPA1*02:01_DPB1*26:01	6.027887194106842
II	DP	DPA1*02:02_DPB1*17:01	6.002228592326677
II	DP	DPA1*02:01_DPB1*131:01	5.975880430370756
II	DP	DPA1*02:01_DPB1*17:01	5.975880430370756
II	DP	DPA1*01:03_DPB1*21:01	5.9483175612623675
II	DP	DPA1*02:01_DPB1*06:01	5.944077842572755
II	DP	DPA1*02:02_DPB1*06:01	5.936037777390987
II	DP	DPA1*01:03_DPB1*17:01	5.924367527801412
II	DP	DPA1*02:01_DPB1*11:01	5.89020030321478
II	DP	DPA1*02:02_DPB1*10:01	5.887218295486476
II	DP	DPA1*02:01_DPB1*09:01	5.879692172826661
II	DP	DPA1*02:01_DPB1*10:01	5.879692172826661
II	DP	DPA1*02:01_DPB1*01:01	5.849427065215098
II	DP	DPA1*01:03_DPB1*09:01	5.829970980928451
II	DP	DPA1*01:03_DPB1*10:01	5.829970980928451
II	DP	DPA1*01:04_DPB1*10:01	5.829970980928451
II	DP	DPA1*02:01_DPB1*05:01	5.77444304230786
II	DP	DPA1*02:02_DPB1*01:01	5.762412332436366
II	DP	DPA1*01:03_DPB1*93:01	5.732407146580942
II	DP	DPA1*03:03_DPB1*01:01	5.722206908348505
II	DP	DPA1*01:03_DPB1*06:01	5.7082238160448835
II	DP	DPA1*01:04_DPB1*06:01	5.7082238160448835
II	DP	DPA1*03:01_DPB1*02:01	5.703301394332337
II	DP	DPA1*02:02_DPB1*05:01	5.692758283307048
II	DP	DPA1*01:03_DPB1*02:01	5.654781608686729
II	DP	DPA1*01:04_DPB1*02:01	5.654781608686729
II	DP	DPA1*01:03_DPB1*02:02	5.6545995054630005
II	DP	DPA1*04:01_DPB1*05:01	5.645927769248801
II	DP	DPA1*01:03_DPB1*01:01	5.635082600636072
II	DP	DPA1*04:01_DPB1*02:02	5.634322630016025
II	DP	DPA1*01:03_DPB1*05:01	5.622295737596842
II	DP	DPA1*01:03_DPB1*11:01	5.504933702544175
II	DP	DPA1*01:03_DPB1*26:01	5.500010489306451
II	DP	DPA1*03:01_DPB1*11:01	5.458049466321195
II	DP	DPA1*02:01_DPB1*03:01	5.443384252709884
II	DP	DPA1*02:01_DPB1*104:01	5.443384252709884
II	DP	DPA1*02:01_DPB1*124:01	5.443384252709884
II	DP	DPA1*02:01_DPB1*14:01	5.437005138636084
II	DP	DPA1*02:02_DPB1*03:01	5.371095982900291
II	DP	DPA1*02:02_DPB1*104:01	5.371095982900291
II	DP	DPA1*02:02_DPB1*02:02	5.335391532654576
II	DP	DPA1*02:02_DPB1*02:01	5.319690749811999
II	DP	DPA1*02:01_DPB1*20:01	5.30752562213286
II	DP	DPA1*03:01_DPB1*04:02	5.29447406484872
II	DP	DPA1*03:01_DPB1*105:01	5.29447406484872
II	DP	DPA1*03:01_DPB1*80:01	5.29447406484872
II	DP	DPA1*03:03_DPB1*04:02	5.29447406484872
II	DP	DPA1*02:01_DPB1*35:01	5.285300183229738
II	DP	DPA1*02:01_DPB1*02:02	5.274719053645525
II	DP	DPA1*02:01_DPB1*02:01	5.251961469930725
II	DP	DPA1*03:02_DPB1*04:02	5.222360257029527
II	DP	DPA1*01:03_DPB1*03:01	5.168516991111094
II	DP	DPA1*01:03_DPB1*104:01	5.168516991111094
II	DP	DPA1*01:03_DPB1*124:01	5.168516991111094
II	DP	DPA1*01:03_DPB1*78:01	5.168516991111094
II	DP	DPA1*01:04_DPB1*03:01	5.168516991111094
II	DP	DPA1*01:03_DPB1*15:01	5.155927171725332
II	DP	DPA1*01:04_DPB1*15:01	5.155927171725332
II	DP	DPA1*01:08_DPB1*15:01	5.155927171725332
II	DP	DPA1*01:03_DPB1*35:01	5.15429773693799
II	DP	DPA1*01:03_DPB1*04:02	5.140257328504321
II	DP	DPA1*01:03_DPB1*105:01	5.140257328504321
II	DP	DPA1*01:03_DPB1*51:01	5.140257328504321
II	DP	DPA1*01:03_DPB1*80:01	5.140257328504321
II	DP	DPA1*01:08_DPB1*04:02	5.140257328504321
II	DP	DPA1*04:01_DPB1*04:02	5.125066340513783
II	DP	DPA1*04:01_DPB1*105:01	5.125066340513783
II	DP	DPA1*01:03_DPB1*20:01	5.1177055275090995
II	DP	DPA1*01:03_DPB1*50:01	5.10191753831753
II	DP	DPA1*01:03_DPB1*14:01	5.08703366776175
II	DP	DPA1*03:01_DPB1*40:01	5.083301429670474
II	DP	DPA1*03:02_DPB1*04:01	4.995778649904765
II	DP	DPA1*01:03_DPB1*04:01	4.984848418368216
II	DP	DPA1*01:03_DPB1*23:01	4.984848418368216
II	DP	DPA1*01:04_DPB1*04:01	4.984848418368216
II	DP	DPA1*02:01_DPB1*15:01	4.882651830795799
II	DP	DPA1*01:03_DPB1*18:01	4.862490249654529
II	DP	DPA1*02:01_DPB1*18:01	4.862249636713766
II	DP	DPA1*02:02_DPB1*15:01	4.8329780561750955
II	DP	DPA1*02:01_DPB1*04:02	4.722140669119187
II	DP	DPA1*02:01_DPB1*105:01	4.722140669119187
II	DP	DPA1*02:01_DPB1*51:01	4.722140669119187
II	DP	DPA1*02:02_DPB1*04:02	4.6137770310895245
II	DP	DPA1*02:01_DPB1*04:01	4.573661252822479
II	DP	DPA1*02:01_DPB1*23:01	4.573661252822479
II	DP	DPA1*02:02_DPB1*04:01	4.495475162603144
II	DQ	DQA1*01:02_DQB1*05:04	6.166348002442384
II	DQ	DQA1*01:02_DQB1*05:52	6.166348002442384
II	DQ	DQA1*01:01_DQB1*05:52	6.152881370916376
II	DQ	DQA1*03:01_DQB1*05:02	6.075125226497585
II	DQ	DQA1*03:02_DQB1*05:02	6.075125226497585
II	DQ	DQA1*05:01_DQB1*05:02	5.994942631684553
II	DQ	DQA1*05:05_DQB1*05:02	5.994942631684553
II	DQ	DQA1*01:02_DQB1*05:02	5.91696310301926
II	DQ	DQA1*01:01_DQB1*05:02	5.865883460413826
II	DQ	DQA1*01:04_DQB1*05:02	5.865883460413826
II	DQ	DQA1*06:01_DQB1*05:02	5.860214046187462
II	DQ	DQA1*01:02_DQB1*03:02	5.858889574612513
II	DQ	DQA1*01:03_DQB1*05:02	5.852018830785446
II	DQ	DQA1*05:01_DQB1*05:52	5.844668832349037
II	DQ	DQA1*05:05_DQB1*05:52	5.844668832349037
II	DQ	DQA1*01:01_DQB1*03:02	5.81293462498915
II	DQ	DQA1*01:04_DQB1*03:02	5.81293462498915
II	DQ	DQA1*01:05_DQB1*03:02	5.81293462498915
II	DQ	DQA1*02:01_DQB1*05:02	5.771719847014094
II	DQ	DQA1*03:01_DQB1*03:05	5.769451970375709
II	DQ	DQA1*03:01_DQB1*03:02	5.765898324524961
II	DQ	DQA1*03:02_DQB1*03:02	5.765898324524961
II	DQ	DQA1*03:03_DQB1*03:02	5.765898324524961
II	DQ	DQA1*04:01_DQB1*06:03	5.738119149481964
II	DQ	DQA1*05:01_DQB1*05:01	5.699115638378213
II	DQ	DQA1*05:05_DQB1*05:01	5.699115638378213
II	DQ	DQA1*01:02_DQB1*03:04	5.667307356044869
II	DQ	DQA1*03:01_DQB1*05:04	5.6656535124464025
II	DQ	DQA1*03:01_DQB1*05:01	5.657368327392709
II	DQ	DQA1*03:02_DQB1*05:01	5.657368327392709
II	DQ	DQA1*03:03_DQB1*05:01	5.657368327392709
II	DQ	DQA1*01:02_DQB1*02:01	5.6339428120519965
II	DQ	DQA1*01:02_DQB1*02:02	5.6339428120519965
II	DQ	DQA1*02:01_DQB1*05:01	5.628335000918432
II	DQ	DQA1*04:01_DQB1*05:01	5.610572345464334
II	DQ	DQA1*05:01_DQB1*04:02	5.600627100909367
II	DQ	DQA1*05:05_DQB1*04:01	5.600627100909367
II	DQ	DQA1*05:05_DQB1*04:02	5.600627100909367
II	DQ	DQA1*03:01_DQB1*06:03	5.588323802069403
II	DQ	DQA1*03:03_DQB1*06:03	5.588323802069403
II	DQ	DQA1*04:01_DQB1*03:02	5.576903814369128
II	DQ	DQA1*04:01_DQB1*04:02	5.560698261646957
II	DQ	DQA1*04:02_DQB1*04:02	5.560698261646957
II	DQ	DQA1*04:04_DQB1*04:02	5.560698261646957
II	DQ	DQA1*05:01_DQB1*03:05	5.556695257119241
II	DQ	DQA1*05:01_DQB1*02:01	5.549765731243515
II	DQ	DQA1*05:01_DQB1*02:02	5.549765731243515
II	DQ	DQA1*05:05_DQB1*02:01	5.549765731243515
II	DQ	DQA1*05:05_DQB1*02:02	5.549765731243515
II	DQ	DQA1*01:01_DQB1*03:03	5.539843512492026
II	DQ	DQA1*01:04_DQB1*03:03	5.539843512492026
II	DQ	DQA1*01:01_DQB1*04:02	5.535582080360927
II	DQ	DQA1*01:04_DQB1*04:02	5.535582080360927
II	DQ	DQA1*04:01_DQB1*05:03	5.532731445570752
II	DQ	DQA1*06:01_DQB1*03:02	5.520616746421276
II	DQ	DQA1*05:01_DQB1*06:03	5.504795082914581
II	DQ	DQA1*05:05_DQB1*06:03	5.504795082914581
II	DQ	DQA1*05:09_DQB1*06:03	5.504795082914581
II	DQ	DQA1*04:01_DQB1*02:01	5.502770156706102
II	DQ	DQA1*04:01_DQB1*02:02	5.502770156706102
II	DQ	DQA1*01:03_DQB1*05:01	5.491889792766512
II	DQ	DQA1*03:01_DQB1*03:04	5.485822958439741
II	DQ	DQA1*02:01_DQB1*04:01	5.484071086754543
II	DQ	DQA1*02:01_DQB1*04:02	5.484071086754543
II	DQ	DQA1*06:01_DQB1*05:01	5.480727776712757
II	DQ	DQA1*01:02_DQB1*03:03	5.4765366917681675
II	DQ	DQA1*01:01_DQB1*05:03	5.4729522853835055
II	DQ	DQA1*01:04_DQB1*05:03	5.4729522853835055
II	DQ	DQA1*01:02_DQB1*05:03	5.471380273701208
II	DQ	DQA1*04:01_DQB1*03:05	5.442228153008899
II	DQ	DQA1*01:02_DQB1*03:01	5.433210659119339
II	DQ	DQA1*01:02_DQB1*05:01	5.425052810648687
II	DQ	DQA1*04:01_DQB1*06:04	5.417348941663681
II	DQ	DQA1*03:01_DQB1*05:03	5.412924328346172
II	DQ	DQA1*03:02_DQB1*05:03	5.412924328346172
II	DQ	DQA1*03:03_DQB1*05:03	5.412924328346172
II	DQ	DQA1*01:03_DQB1*02:01	5.410609944031425
II	DQ	DQA1*01:03_DQB1*02:02	5.410609944031425
II	DQ	DQA1*01:01_DQB1*05:01	5.405019483407413
II	DQ	DQA1*01:05_DQB1*05:01	5.405019483407413
II	DQ	DQA1*01:03_DQB1*03:01	5.404022522625808
II	DQ	DQA1*05:01_DQB1*03:02	5.393653755930144
II	DQ	DQA1*05:03_DQB1*03:02	5.393653755930144
II	DQ	DQA1*05:05_DQB1*03:02	5.393653755930144
II	DQ	DQA1*05:09_DQB1*03:02	5.393653755930144
II	DQ	DQA1*01:01_DQB1*03:01	5.38155540390563
II	DQ	DQA1*01:01_DQB1*03:19	5.38155540390563
II	DQ	DQA1*01:04_DQB1*03:01	5.38155540390563
II	DQ	DQA1*01:04_DQB1*03:19	5.38155540390563
II	DQ	DQA1*01:05_DQB1*03:01	5.38155540390563
II	DQ	DQA1*01:05_DQB1*03:19	5.38155540390563
II	DQ	DQA1*06:01_DQB1*04:01	5.375249445024607
II	DQ	DQA1*06:01_DQB1*04:02	5.375249445024607
II	DQ	DQA1*05:01_DQB1*06:04	5.360610880467
II	DQ	DQA1*05:05_DQB1*06:04	5.360610880467
II	DQ	DQA1*05:01_DQB1*05:03	5.3546871635784346
II	DQ	DQA1*05:05_DQB1*05:03	5.3546871635784346
II	DQ	DQA1*01:03_DQB1*03:03	5.343764999296809
II	DQ	DQA1*01:02_DQB1*04:02	5.343050397081374
II	DQ	DQA1*01:03_DQB1*03:02	5.329443098346769
II	DQ	DQA1*01:10_DQB1*03:02	5.329443098346769
II	DQ	DQA1*02:01_DQB1*03:02	5.323907367541114
II	DQ	DQA1*02:01_DQB1*02:05	5.292600323164576
II	DQ	DQA1*02:01_DQB1*05:03	5.27813085205077
II	DQ	DQA1*03:01_DQB1*02:01	5.275054277183354
II	DQ	DQA1*03:01_DQB1*02:02	5.275054277183354
II	DQ	DQA1*03:02_DQB1*02:01	5.275054277183354
II	DQ	DQA1*03:02_DQB1*02:02	5.275054277183354
II	DQ	DQA1*03:03_DQB1*02:01	5.275054277183354
II	DQ	DQA1*03:03_DQB1*02:02	5.275054277183354
II	DQ	DQA1*02:01_DQB1*06:04	5.27179733398518
II	DQ	DQA1*01:01_DQB1*06:03	5.266386739734042
II	DQ	DQA1*01:04_DQB1*06:03	5.266386739734042
II	DQ	DQA1*01:05_DQB1*06:03	5.266386739734042
II	DQ	DQA1*02:01_DQB1*02:01	5.249909961347056
II	DQ	DQA1*02:01_DQB1*02:02	5.249909961347056
II	DQ	DQA1*03:01_DQB1*04:02	5.224393020552489
II	DQ	DQA1*03:03_DQB1*04:01	5.224393020552489
II	DQ	DQA1*03:03_DQB1*04:02	5.224393020552489
II	DQ	DQA1*01:03_DQB1*05:03	5.201458945059021
II	DQ	DQA1*01:01_DQB1*02:01	5.200687916763606
II	DQ	DQA1*01:01_DQB1*02:02	5.200687916763606
II	DQ	DQA1*01:04_DQB1*02:01	5.200687916763606
II	DQ	DQA1*01:04_DQB1*02:02	5.200687916763606
II	DQ	DQA1*01:05_DQB1*02:01	5.200687916763606
II	DQ	DQA1*01:05_DQB1*02:02	5.200687916763606
II	DQ	DQA1*02:01_DQB1*06:03	5.171864612239331
II	DQ	DQA1*01:03_DQB1*04:02	5.167702516187581
II	DQ	DQA1*01:10_DQB1*04:02	5.167702516187581
II	DQ	DQA1*02:01_DQB1*06:02	5.1389819557715155
II	DQ	DQA1*05:01_DQB1*02:05	5.12729829727643
II	DQ	DQA1*03:01_DQB1*06:04	5.1217642736283935
II	DQ	DQA1*03:03_DQB1*06:04	5.1217642736283935
II	DQ	DQA1*04:01_DQB1*06:02	5.097566197460541
II	DQ	DQA1*03:01_DQB1*03:03	5.049167555792487
II	DQ	DQA1*03:02_DQB1*03:03	5.049167555792487
II	DQ	DQA1*03:03_DQB1*03:03	5.049167555792487
II	DQ	DQA1*01:01_DQB1*06:09	5.041032910501034
II	DQ	DQA1*01:05_DQB1*06:09	5.041032910501034
II	DQ	DQA1*02:01_DQB1*06:09	5.037906253286476
II	DQ	DQA1*05:01_DQB1*06:02	5.028919471677529
II	DQ	DQA1*05:05_DQB1*06:02	5.028919471677529
II	DQ	DQA1*05:01_DQB1*06:01	5.014798047398421
II	DQ	DQA1*05:05_DQB1*06:01	5.014798047398421
II	DQ	DQA1*01:02_DQB1*06:02	5.014648127915097
II	DQ	DQA1*05:01_DQB1*03:04	5.007690720791364
II	DQ	DQA1*04:02_DQB1*06:01	5.004044833231809
II	DQ	DQA1*01:02_DQB1*06:03	4.9636035159932455
II	DQ	DQA1*06:01_DQB1*06:01	4.95166629621601
II	DQ	DQA1*03:01_DQB1*06:02	4.942043261500861
II	DQ	DQA1*03:02_DQB1*06:02	4.942043261500861
II	DQ	DQA1*03:03_DQB1*06:02	4.942043261500861
II	DQ	DQA1*02:01_DQB1*06:01	4.918644588523453
II	DQ	DQA1*04:04_DQB1*03:03	4.912430325700959
II	DQ	DQA1*01:03_DQB1*06:09	4.89902534665085
II	DQ	DQA1*01:03_DQB1*06:02	4.88971681997792
II	DQ	DQA1*05:01_DQB1*03:03	4.8824755084939495
II	DQ	DQA1*05:05_DQB1*03:03	4.8824755084939495
II	DQ	DQA1*01:03_DQB1*06:03	4.870639456125205
II	DQ	DQA1*01:10_DQB1*06:03	4.870639456125205
II	DQ	DQA1*05:05_DQB1*06:09	4.859361650209883
II	DQ	DQA1*06:01_DQB1*03:01	4.832887121615742
II	DQ	DQA1*02:01_DQB1*03:03	4.82836816957156
II	DQ	DQA1*04:01_DQB1*03:01	4.827025948694119
II	DQ	DQA1*04:01_DQB1*03:19	4.827025948694119
II	DQ	DQA1*04:02_DQB1*03:01	4.827025948694119
II	DQ	DQA1*06:01_DQB1*02:01	4.826745182233661
II	DQ	DQA1*01:01_DQB1*06:04	4.786917569636889
II	DQ	DQA1*03:01_DQB1*06:09	4.786874583547524
II	DQ	DQA1*03:02_DQB1*06:09	4.786874583547524
II	DQ	DQA1*03:03_DQB1*06:09	4.786874583547524
II	DQ	DQA1*05:01_DQB1*03:01	4.779623771794699
II	DQ	DQA1*05:03_DQB1*03:01	4.779623771794699
II	DQ	DQA1*05:05_DQB1*03:01	4.779623771794699
II	DQ	DQA1*05:05_DQB1*03:19	4.779623771794699
II	DQ	DQA1*05:09_DQB1*03:01	4.779623771794699
II	DQ	DQA1*01:03_DQB1*06:04	4.755904529985963
II	DQ	DQA1*01:02_DQB1*06:09	4.746614495645826
II	DQ	DQA1*01:03_DQB1*06:01	4.740586458795311
II	DQ	DQA1*01:02_DQB1*06:01	4.7266172124722
II	DQ	DQA1*01:01_DQB1*06:02	4.6698444684330145
II	DQ	DQA1*01:04_DQB1*06:02	4.6698444684330145
II	DQ	DQA1*01:05_DQB1*06:02	4.6698444684330145
II	DQ	DQA1*01:01_DQB1*06:01	4.668407630201142
II	DQ	DQA1*01:04_DQB1*06:01	4.668407630201142
II	DQ	DQA1*01:05_DQB1*06:01	4.668407630201142
II	DQ	DQA1*03:01_DQB1*03:01	4.641498310958922
II	DQ	DQA1*03:02_DQB1*03:01	4.641498310958922
II	DQ	DQA1*03:03_DQB1*03:01	4.641498310958922
II	DQ	DQA1*02:01_DQB1*03:01	4.621907037004094
II	DQ	DQA1*01:02_DQB1*06:04	4.497704119385305
II	DQ	DQA1*01:06_DQB1*06:04	4.497704119385305
II	DQ	DQA1*03:01_DQB1*06:01	4.487366737098318
II	DR	DRB1*11:03	7.307351528949364
II	DR	DRB1*11:02	7.017083962698484
II	DR	DRB1*13:01	7.017083962698484
II	DR	DRB1*08:01	6.864826938019595
II	DR	DRB1*11:14	6.863089307197404
II	DR	DRB1*13:02	6.863089307197404
II	DR	DRB1*13:104	6.8192653084780614
II	DR	DRB1*13:03	6.788040437763963
II	DR	DRB1*11:04	6.665332122263954
II	DR	DRB1*11:01	6.5553415064053375
II	DR	DRB1*11:24	6.5553415064053375
II	DR	DRB1*13:05	6.5553415064053375
II	DR	DRB1*08:04	6.5430581020196605
II	DR	DRB1*14:15	6.5430581020196605
II	DR	DRB1*11:08	6.51433858709182
II	DR	DRB1*08:18	6.430948264389794
II	DR	DRB1*12:02	6.29796678534244
II	DR	DRB1*03:01	6.282735637425429
II	DR	DRB1*03:04	6.282735637425429
II	DR	DRB1*08:02	6.275481294577275
II	DR	DRB5*01:01	6.264464246706918
II	DR	DRB1*08:03	6.254287730403241
II	DR	DRB1*14:03	6.235966854157148
II	DR	DRB1*03:14	6.185981217593978
II	DR	DRB1*03:02	6.094028319149988
II	DR	DRB1*14:01	6.069288731958962
II	DR	DRB1*14:54	6.069288731958962
II	DR	DRB1*12:01	6.044084101272109
II	DR	DRB1*14:02	5.975061346581779
II	DR	DRB1*14:05	5.944557000779464
II	DR	DRB1*14:04	5.9332647504989104
II	DR	DRB1*15:03	5.776799026469318
II	DR	DRB1*04:66	5.750492848889082
II	DR	DRB1*03:17	5.738974543732525
II	DR	DRB4*01:01	5.6022469539167625
II	DR	DRB4*01:03	5.6022469539167625
II	DR	DRB1*01:03	5.473682024780206
II	DR	DRB1*15:04	5.446825462684108
II	DR	DRB1*15:05	5.409471205025929
II	DR	DRB1*15:02	5.3747951153368865
II	DR	DRB1*04:02	5.328370566779955
II	DR	DRB1*15:01	5.326760609509565
II	DR	DRB1*01:02	5.289120753742965
II	DR	DRB1*16:01	5.220379079364437
II	DR	DRB1*15:96	5.216227687050465
II	DR	DRB1*04:05	5.172156884814668
II	DR	DRB1*16:02	5.125984670529486
II	DR	DRB1*01:01	5.104097159373392
II	DR	DRB1*07:01	5.079420821440728
II	DR	DRB1*09:01	5.0447157272918215
II	DR	DRB3*01:01	4.978244960551591
II	DR	DRB3*03:01	4.963746589891382
II	DR	DRB1*04:03	4.860077635376673
II	DR	DRB1*04:06	4.860077635376673
II	DR	DRB1*10:01	4.828161963843224
II	DR	DRB3*02:02	4.726515459490525
II	DR	DRB1*04:07	4.719672105677118
II	DR	DRB1*04:92	4.719672105677118
II	DR	DRB1*04:04	4.483970809714573
II	DR	DRB3*02:01	4.458067122867731
II	DR	DRB1*04:08	4.443005809762492
II	DR	DRB1*04:01	4.368686079794773
